# Active transport of brilliant blue FCF across the *Drosophila* midgut and Malpighian tubule epithelia

**DOI:** 10.1101/771675

**Authors:** Dawson B.H. Livingston, Hirva Patel, Andrew Donini, Heath A. MacMillan

**Affiliations:** Department of Biology, Carleton University, Ottawa, Canada, K1S 5B6; Department of Biology, York University, Toronto, Canada, M3J 1P3

**Keywords:** Organic anion, paracellular barriers, barrier dysfunction, renal function, cold tolerance, FD&C blue dye no. 1

## Abstract

Under conditions of stress, many animals suffer from epithelial barrier disruption that can cause molecules to leak down their concentration gradients, potentially causing a loss of organismal homeostasis, further injury or death. *Drosophila* is a common insect model, used to study barrier disruption related to aging, traumatic injury, or environmental stress. Net leak of a non-toxic dye (Brilliant blue FCF) from the gut lumen to the hemolymph is often used to identify barrier failure under these conditions, but *Drosophila* are capable of actively transporting structurally-similar compounds. Here, we examined whether cold stress (like other stresses) causes Brilliant blue FCF (BB-FCF) to appear in the hemolymph of flies fed the dye, and if so whether *Drosophila* are capable of clearing this dye from their body following chilling. Using *in situ* midgut leak and transport assays as well as Ramsay assays of Malpighian tubule transport, we tested whether these ionoregulatory epithelia can actively transport BB-FCF. In doing so, we found that the *Drosophila* midgut and Malpighian tubules can mobilize BB-FCF via an active transcellular pathway, suggesting that elevated concentrations of the dye in the hemolymph may occur from increased paracellular permeability, reduced transcellular clearance, or both.

**Summary Statement:** *Drosophila* are able to actively secrete Brilliant blue FCF, a commonly used marker of barrier dysfunction
