## Supplementary material for "Active transport of brilliant blue FCF across the *Drosophila* midgut and Malpighian tubule epithelia": Data archive

### Sheet: Cold survival
Fly ID	Phenotype	Exposure time (h)	Survival score		Data from Livingston et al. Active transport of brilliant blue FCF across the Drosophila midgut and Malpighian tubule epithelia
1	0	0	1
2	0	0	1		Notes:
3	0	0	1		Fly ID: the individual fly id number
4	0	0	1		Phenotype: The phenotype of the fly upon removal from the cold (1 = blue, Smurf; 0 = not blue, non-Smurf)
5	0	0	1		Exposure time (h): The duration of exposure to 0°C
6	0	0	1		Survival score: Survival measured 24h after the cold exposure (1 = alive, 0 = dead)
7	0	0	1
8	0	0	1
9	0	0	1
10	0	0	1
11	0	0	1
12	0	0	1
13	0	0	1
14	0	0	1
15	0	0	1
16	0	0	1
17	0	0	1
18	0	0	1
19	0	0	1
20	0	0	1
21	0	0	1
22	0	0	1
23	0	0	1
24	0	0	1
25	0	0	1
26	0	0	1
27	0	0	1
28	0	0	1
29	0	0	1
30	0	0	1
31	0	0	1
32	0	0	1
33	0	0	1
34	0	0	1
35	0	0	1
36	0	0	1
37	0	0	1
38	0	0	1
39	0	0	1
40	0	0	1
41	0	0	1
42	0	0	1
43	0	0	1
44	0	0	1
45	0	0	1
46	0	0	1
47	0	0	1
48	0	0	1
49	0	0	1
50	0	0	1
51	0	0	1
52	0	0	1
53	0	0	1
54	0	0	1
55	0	0	1
56	0	0	1
57	0	0	1
58	0	0	1
59	0	0	1
60	0	0	1
61	0	0	1
62	0	0	1
63	0	0	1
64	0	0	1
65	0	0	1
66	0	0	1
67	0	0	1
68	0	0	1
69	0	0	1
70	0	0	1
71	0	0	1
72	0	0	1
73	0	0	1
74	0	0	1
75	0	0	1
76	0	0	1
77	0	0	1
78	0	0	1
79	0	0	1
80	0	0	1
81	0	0	1
82	0	0	1
83	0	0	1
84	0	0	1
85	0	0	1
86	0	0	1
87	0	0	1
88	0	0	1
89	0	0	1
90	0	0	1
91	0	0	1
92	0	0	1
93	0	0	1
94	0	0	1
95	0	0	1
96	0	0	1
97	0	0	1
98	0	0	1
99	0	0	1
100	0	0	1
101	0	6	1
102	0	6	1
103	0	6	1
104	0	6	1
105	0	6	1
106	0	6	1
107	0	6	1
108	0	6	1
109	0	6	1
110	0	6	1
111	0	6	1
112	0	6	1
113	0	6	1
114	0	6	1
115	0	6	1
116	0	6	1
117	0	6	1
118	0	6	1
119	0	6	1
120	0	6	1
121	0	6	1
122	0	6	1
123	0	6	1
124	0	6	1
125	0	6	1
126	0	6	1
127	0	6	1
128	0	6	1
129	0	6	1
130	0	6	1
131	0	6	1
132	0	6	1
133	0	6	1
134	0	6	1
135	0	6	1
136	0	6	1
137	1	6	1
138	1	6	1
139	1	6	1
140	1	6	1
141	1	6	0
142	1	6	0
143	1	6	0
144	0	6	0
145	0	6	0
146	0	6	0
147	0	6	0
148	0	6	0
149	0	6	0
150	0	6	0
151	1	12	1
152	1	12	1
153	1	12	1
154	1	12	1
155	1	12	1
156	1	12	1
157	1	12	1
158	1	12	1
159	1	12	1
160	1	12	1
161	1	12	1
162	1	12	1
163	1	12	1
164	0	12	1
165	0	12	1
166	0	12	1
167	0	12	1
168	0	12	1
169	0	12	1
170	0	12	1
171	0	12	1
172	0	12	1
173	0	12	1
174	0	12	1
175	0	12	1
176	0	12	1
177	0	12	1
178	0	12	1
179	0	12	1
180	0	12	1
181	0	12	1
182	0	12	1
183	0	12	1
184	0	12	1
185	0	12	1
186	0	12	1
187	0	12	1
188	0	12	0
189	0	12	0
190	0	12	0
191	0	12	0
192	0	12	0
193	0	12	0
194	1	12	0
195	1	12	0
196	1	12	0
197	1	12	0
198	1	12	0
199	1	12	0
200	0	18	1
201	0	18	1
202	0	18	1
203	0	18	1
204	0	18	1
205	0	18	1
206	0	18	1
207	0	18	1
208	0	18	1
209	0	18	1
210	0	18	1
211	0	18	1
212	0	18	1
213	1	18	1
214	1	18	1
215	1	18	1
216	1	18	1
217	1	18	1
218	1	18	1
219	1	18	1
220	1	18	1
221	1	18	1
222	1	18	1
223	1	18	0
224	1	18	0
225	1	18	0
226	1	18	0
227	1	18	0
228	1	18	0
229	1	18	0
230	1	18	0
231	1	18	0
232	1	18	0
233	1	18	0
234	1	18	0
235	1	18	0
236	1	18	0
237	1	18	0
238	1	18	0
239	1	18	0
240	1	18	0
241	0	18	0
242	0	18	0
243	0	18	0
244	0	18	0
245	0	18	0
246	0	18	0
247	0	18	0
248	0	18	0
249	0	18	0
250	1	24	1
251	0	24	1
252	0	24	1
253	0	24	1
254	0	24	1
255	0	24	1
256	1	24	0
257	1	24	0
258	1	24	0
259	1	24	0
260	1	24	0
261	1	24	0
262	1	24	0
263	1	24	0
264	1	24	0
265	1	24	0
266	1	24	0
267	1	24	0
268	1	24	0
269	1	24	0
270	1	24	0
271	1	24	0
272	1	24	0
273	1	24	0
274	1	24	0
275	1	24	0
276	0	24	0
277	0	24	0
278	0	24	0
279	0	24	0
280	0	24	0
281	0	24	0
282	0	24	0
283	0	24	0
284	0	24	0
285	0	24	0
286	0	24	0
287	0	24	0
288	0	24	0
289	0	24	0
290	0	24	0
291	0	24	0
292	0	24	0
293	0	24	0
294	0	24	0
295	0	24	0
296	0	24	0
297	0	24	0
298	0	24	0
299	0	24	0

### Sheet: Cold acclimation
Fly ID	Acclimation group	Vial	Phenotype
1	warm	a	1
2	warm	a	1			Data from Livingston et al. Active transport of brilliant blue FCF across the Drosophila midgut and Malpighian tubule epithelia
3	warm	a	1
4	warm	a	1			Notes:
5	warm	a	1			Fly ID: the individual fly id number
6	warm	a	1			Acclimation group: The acclimation group to which the fly belongs (warm = 25°C, cold = 10°C)
7	warm	a	1			Vial: The replicate vial the fly was in (a-d)
8	warm	a	1			Phenotype: The phenotype of the fly upon removal from the cold (1 = blue, Smurf; 0 = not blue, non-Smurf)
9	warm	a	1
10	warm	a	1
11	warm	a	1
12	warm	a	1
13	warm	a	1
14	warm	a	1
15	warm	a	1
16	warm	a	1
17	warm	a	1
18	warm	a	1
19	warm	a	1
20	warm	a	1
21	warm	a	1
22	warm	a	1
23	warm	a	0
24	warm	a	0
25	warm	a	0
26	warm	b	1
27	warm	b	1
28	warm	b	1
29	warm	b	1
30	warm	b	1
31	warm	b	1
32	warm	b	1
33	warm	b	1
34	warm	b	1
35	warm	b	1
36	warm	b	1
37	warm	b	1
38	warm	b	1
39	warm	b	1
40	warm	b	1
41	warm	b	1
42	warm	b	1
43	warm	b	1
44	warm	b	1
45	warm	b	1
46	warm	b	1
47	warm	b	1
48	warm	b	1
49	warm	b	0
50	warm	b	0
51	warm	b	0
52	warm	c	1
53	warm	c	1
54	warm	c	1
55	warm	c	1
56	warm	c	1
57	warm	c	1
58	warm	c	1
59	warm	c	1
60	warm	c	1
61	warm	c	1
62	warm	c	1
63	warm	c	1
64	warm	c	1
65	warm	c	1
66	warm	c	1
67	warm	c	1
68	warm	c	1
69	warm	c	1
70	warm	c	0
71	warm	c	0
72	warm	d	1
73	warm	d	1
74	warm	d	1
75	warm	d	1
76	warm	d	1
77	warm	d	1
78	warm	d	1
79	warm	d	1
80	warm	d	1
81	warm	d	1
82	warm	d	1
83	warm	d	1
84	warm	d	1
85	warm	d	1
86	warm	d	1
87	warm	d	1
88	warm	d	1
89	warm	d	1
90	warm	d	1
91	warm	d	1
92	warm	d	1
93	warm	d	1
94	warm	d	1
95	warm	d	0
96	warm	d	0
97	cold	a	1
98	cold	a	1
99	cold	a	1
100	cold	a	0
101	cold	a	0
102	cold	a	0
103	cold	a	0
104	cold	a	0
105	cold	a	0
106	cold	a	0
107	cold	a	0
108	cold	a	0
109	cold	a	0
110	cold	a	0
111	cold	a	0
112	cold	a	0
113	cold	a	0
114	cold	a	0
115	cold	a	0
116	cold	a	0
117	cold	a	0
118	cold	a	0
119	cold	a	0
120	cold	a	0
121	cold	a	1
122	cold	a	1
123	cold	a	1
124	cold	b	0
125	cold	b	0
126	cold	b	0
127	cold	b	0
128	cold	b	0
129	cold	b	0
130	cold	b	0
131	cold	b	0
132	cold	b	0
133	cold	b	0
134	cold	b	0
135	cold	b	0
136	cold	b	0
137	cold	b	0
138	cold	b	0
139	cold	b	0
140	cold	b	0
141	cold	b	0
142	cold	b	0
143	cold	b	1
144	cold	c	0
145	cold	c	0
146	cold	c	0
147	cold	c	0
148	cold	c	0
149	cold	c	0
150	cold	c	0
151	cold	c	0
152	cold	c	0
153	cold	c	0
154	cold	c	0
155	cold	c	0
156	cold	c	0
157	cold	c	0
158	cold	c	0
159	cold	c	0
160	cold	c	0
161	cold	c	0
162	cold	c	0
163	cold	c	0
164	cold	c	0
165	cold	c	1
166	cold	c	1
167	cold	c	1
168	cold	d	0
169	cold	d	0
170	cold	d	0
171	cold	d	0
172	cold	d	0
173	cold	d	0
174	cold	d	0
175	cold	d	0
176	cold	d	0
177	cold	d	0
178	cold	d	0
179	cold	d	0
180	cold	d	0
181	cold	d	0
182	cold	d	0
183	cold	d	0
184	cold	d	0
185	cold	d	0
186	cold	d	0
187	cold	d	0
188	cold	d	0
189	cold	d	0
190	cold	d	0
191	cold	d	1
192	cold	d	1
193	cold	d	1

### Sheet: Chill coma recovery time (CCRT)
Fly ID	Phenotype	CCRT (min)		Data from Livingston et al. Active transport of brilliant blue FCF across the Drosophila midgut and Malpighian tubule epithelia
1	b	34.4667
2	nb	33.1167		Notes:
3	b	41.8833		Fly ID: the individual fly id number
4	nb	27.8333		Phenotype: The phenotype of the fly upon removal from the cold (b = blue, Smurf; nb = not blue, non-Smurf)
5	b	31.3333		CCRT (min): The chill coma recovery time of the fly in minutes
6	b	32.4167
7	nb	39.3333
8	nb	58.6833
9	nb	57.0333
11	nb	32.6667
12	b	46.9167
13	nb	43.7
14	b	50.2833
15	b	50
16	nb	50.6
17	b	27.8333
18	nb	40
19	b	39.6667
21	nb	35
22	nb	42.4333
23	nb	38
24	nb	34.4667
25	nb	40.55
26	nb	48.85
27	nb	42
28	b	45.7167
29	nb	43.5167
30	nb	52.9167
31	nb	41.5167
32	b	54.2167
33	nb	41
34	nb	34.1667
36	nb	52.7833
37	nb	38.5667
38	nb	46.1167
39	nb	49.3833
40	nb	40.9667
41	nb	54.35
42	b	58.6667
43	b	70.3333
44	nb	34.8833
45	nb	38.3333
46	nb	46.1333
47	nb	46.0167
48	b	49.7
49	nb	43.1833
50	nb	40.6833
51	b	36.7833
52	nb	36.7833
53	nb	36.7833
55	nb	32.8
56	b	44.5833
57	nb	31.6833
58	b	36
59	nb	55.1
60	nb	59.4

### Sheet: Dye clearance assay
Fly ID	Phenotype	Survival score	Post-recovery phenotype	Dye in gut			Data from Livingston et al. Active transport of brilliant blue FCF across the Drosophila midgut and Malpighian tubule epithelia
1	1	1	0	0
2	1	1	0	0			Notes:
3	1	1	0	0			Fly ID: the individual fly id number
4	1	1	0	0			Phenotype: The phenotype of the fly upon removal from the cold (1 = blue, Smurf; 0 = not blue, non-Smurf)
5	1	1	0	0			Survival score: Survival measured 24h after the cold exposure (1 = alive; 0 = dead). Only scored on Smurf flies.
6	1	1	0	0			Post-recovery phenotype: The phenotype of the fly after 30h recovery (1 = blue, Smurf; 0 = not blue, non-Smurf)
7	1	1	0	0			Dye in gut: Whether or not there was any remaining dye visible within the gut lumen (1 = dye present; 0 = dye not present)
8	1	1	0	0
9	1	1	0	0
10	1	1	0	0
11	1	1	0	0
12	1	1	0	0
13	1	1	0	0
14	1	1	0	0
15	1	1	0	1
16	1	1	0	1
17	1	0
18	1	0
19	1	0
20	1	0
21	1	0
22	1	0
23	1	0
24	1	0
25	1	0
26	1	0
27	1	0
28	1	0
29	1	0
30	1	0
31	1	0
32	1	0
33	1	0
34	1	0
35	1	0
36	1	0
37	1	0
38	1	0
39	1	0
40	1	0
41	1	0
42	0
43	0
44	0
45	0
46	0
47	0
48	0
49	0
50	0
51	0
52	0
53	0
54	0
55	0
56	0
57	0
58	0
59	0
60	0
61	0
62	0
63	0
64	0
65	0
66	0
67	0
68	0
69	0
70	0
71	0
72	0
73	0
74	0
75	0
76	0
77	0

### Sheet: Midgut leak and transport assay
Leak assay								Data from Livingston et al. Active transport of brilliant blue FCF across the Drosophila midgut and Malpighian tubule epithelia
Sample ID	Treatment	Droplet BB-FCF concentration (uM)	moles of BB-FCF in droplet (pmol)	Length (mm)	Net leak rate (pmol mm-1 h-1)			Notes:
C.leak.1	cont	13.2786	26.5572	3.448	2.5674			Sample ID: the individual sample id number
C.leak.2	cont	21.4677	42.9354	3.6204	3.9531			Droplet BB-FCF concentration (uM): The concentration of BB-FCF measured in the droplet at the end of the assay
C.leak.3	cont	26.9271	53.8542	3.879	4.62784			Treatment: The condition at which the assay was run (cont = 23°C, CE = cold exposed, 0°C)
C.leak.4	cont	18.738	37.476	4.31	2.89838			moles of BB-FCF in droplet (pmol): The total quantity of BB-FCF that leaked into the bathing droplet from the gut
C.leak.5	cont	37.7	75.4	5.172	4.8595			Length (mm): The length of the posterior midgut region bathed in the droplet
C.leak.6	cont	34.49	68.98	5.603	4.10375			Leak rate (pmol mm-1 h-1): The calculated rate of net BB-FCF leak based on the concentration in the droplet
C.leak.7	cont	3.4073	6.8146	3.879	0.585598
C.leak.8	cont	15.2189	30.4378	3.448	2.94256
CE.leak.1	CE	65.1429	130.286	4.31	10.0762
CE.leak.2	CE	127.926	255.852	5.172	16.4896
CE.leak.3	CE	98.69	197.38	5.603	11.7425
CE.leak.4	CE	31.28	62.56	3.448	6.04795
CE.leak.5	CE	40.91	81.82	6.034	4.51994
CE.leak.6	CE	18.1718	36.3436	4.31	2.8108
CE.leak.7	CE	24.0776	48.1552	4.31	3.7243
CE.leak.8	CE	94.9472	189.894	4.31	14.6863
Secretion assay								Data from Livingston et al. Active transport of brilliant blue FCF across the Drosophila midgut and Malpighian tubule epithelia
Sample ID	Concentration in droplet (µM)	Concentration missing from droplet (uM)	BB-FCF missing (pmol)	Length (mm)	Net transport rate (pmol mm-1 h-1)			Notes:
Sec1	65.4182	2.77152	5.54303	3.879	0.476328			Sample ID: the individual sample id number
Sec2	47.7008	20.4889	40.9778	4.31	3.16921			Concentration in droplet (µM): The measured concentration of BB-FCF in the droplet at the end of the assay
Sec3	37.534	30.6557	61.3114	4.31	4.7418			Concentration missing from droplet (uM): The difference between the initial (75 uM) and final concentration of BB-FCF in the droplet
Sec4	32.6933	35.4964	70.9928	3.879	6.10061			BB-FCF missing (pmol): The total amout of BB-FCF missing (in picomoles)
Sec5	20.9977	47.192	94.384	3.879	8.11068			Length (mm): The length of the posterior midgut region bathed in the droplet
Sec6	23.9216	44.2681	88.5362	3.879	7.60817			Net transport rate (pmol mm-1 h-1): The calculated rate of net BB-FCF transport based on the concentration in the droplet
Sec7	20.9977	47.192	94.384	3.448	9.12452
Sec8	35.6172	32.5725	65.145	3.879	5.5981
Sec9	26.8455	41.3442	82.6884	4.0514	6.80328
Sec10	15.1499	53.0398	106.08	4.741	7.45832
Sec11	23.9216	44.2681	88.5362	3.7066	7.96203

### Sheet: Ramsay assays
tubule ID	Saline BB-FCF concentration (mM)	Primary urine BB-FCF concentration (mM)	Rate of flux (pmol min-1)			Data from Livingston et al. Active transport of brilliant blue FCF across the Drosophila midgut and Malpighian tubule epithelia
1	25.2	1.71092	0.201461
2	25.2	1.00401	0.399002			Notes:
3	25.2	1.51071	0.102943			tubule ID: the individual preparation id number
4	25.2	6.50262	0.443104			Saline BB-FCF concentration (mM): The concentration (in mM) of brilliant blue FCF in the bathing saline
5	25.2	1.59686	0.18803			Primary urine BB-FCF concentration (mM): The masured concentration (in mM) of brilliant blue FCF in the primary urine droplet
6	25.2	1.18229	0.0805644			Rate of flux (pmol min-1): The calculated rate of brilliant blue FCF through the tubule epithelium (based on droplet volume and concentration in the primary urine)
7	25.2	2.61068	0.488152
8	25.2	0.455073	0.0850907
9	25.2	2.29931	0.429932
10	25.2	1.02655	0.120876
11	25.2	0.798429	0.0940151
12	25.2	0.646682	0.120918
13	12.6	1.71765	0.479415
14	12.6	0.525464	0.0358064
15	12.6	0.518487	0.282648
16	12.6	2.32327	0.43441
17	12.6	0.144475	0.0403247
18	12.6	0.950511	0.111923
19	12.6	8.97861	0.313254
20	12.6	3.71971	0.129777
21	12.6	1.863	0.219368
22	3.15	0.372275	0.147944
23	3.15	0.0479024	0.00895691
24	3.15	0.11237	0.0313636
25	3.15	0.191609	0.0358276
26	3.15	1.62133	0.452532
27	3.15	0.40717	0.0761338
28	3.15	1.55683	0.2911
29	3.15	4.46645	0.304354
30	3.15	0.609017	0.331999
31	3.15	0.203059	0.0806969
32	1.26	0.40132	0.112013
33	1.26	0.119756	0.0223923
34	1.26	1.00595	0.188095
35	1.26	0.433426	0.120974
36	1.26	0.74455	0.295889
37	1.26	0.0371331	0.026943
38	1.26	0.0572656	0.0539442
39	1.26	0.246899	0.134594
40	1.26	0.436188	0.237783
41	0.126	0.0987595	0.0538376
42	0.126	0.0123777	0.00898101
43	0.126	0.690271	0.192662
44	0.126	0.0329198	0.0179459
45	0.126	0.473804	0.188293
46	0.0126	0	0
47	0.0126	0.359268	0.0671768
48	0.0126	0	0
49	0.0126	0.205749	0.112162
50	0.0126	0	0
51	0	0.0401612	0.0134453
52	0	0.115219	0.0628106
53	0	0.0576097	0.0314053
54	0	0	0
55	0	0.208687	0.0582467
